# Genome-wide assessment of REST binding profiles reveals distinctions between human and mouse hippocampus

**DOI:** 10.1101/2020.07.07.192229

**Authors:** James C. McGann, Michael Spinner, Saurabh K. Garg, Karin Mullendorf, Randall L. Woltjer, Gail Mandel

**Affiliations:** Vollum Institute, Oregon Health and Science University, Portland, OR, USA; Cancer Early Detection Advanced Research Center, Oregon Health and Science Institute, Portland, OR, USA; Department of Cutaneous Oncology, H. Lee Moffitt Cancer Center and Research Institute, Tampa, FL, USA; Universidad San Sebastian, Puerto Montt, Chile; Department of Pathology, Division of Neuropathology, Oregon Health and Science University, Portland, OR, USA

## Abstract

**Background:** The transcriptional repressor, RE1 Silencing Transcription Factor (REST), recognized historically as a master regulator of neuronal gene expression during mouse development, has recently been ascribed roles in human aging and neurodegenerative disorders. However, REST’s role in healthy adult human brain, and how faithfully mouse models reproduce REST function in human brain, is not known.

**Results:** Here, we present the first genome-wide binding profile for REST in both mouse and human postnatal hippocampus. We find the majority of REST-bound sites in human hippocampus are unique compared to both mouse hippocampus and to all other reported human ENCODE cell types. Genes associated with unique REST-bound sites include previously unidentified categories related to innate immunity and inflammation signaling, suggesting species specific roles for REST in protecting human brain health.

**Conclusions:** Our results suggest newly evolved functions for REST in maintaining human brain health.
