## Additional file 2: Table S1 for "Genome-wide assessment of REST binding profiles reveals distinctions between human and mouse hippocampus"

### Sheet: mHipp_Peaks
Chromosome	Start	Stop	Name	Annotation	Nearest Gene	Nearest Gene Symbol	Distance to TSS	Overlap mESC	Overlap mC2C12	RE1 Status	Maps to Human Genome (hg38)	hg38 Chr	hg38 Start	hg38 End	Overlap Human Hippocampus	Overlap Human Core
chr1	12644128	12645441	mREST_Hipp_Rep1and2_MACS_NoModel200_peak_3	Intergenic	329096	Gm17644	-22779	No	No	None	No	N/A	N/A	N/A	N/A	N/A
chr1	54409234	54410504	mREST_Hipp_Rep1and2_MACS_NoModel200_peak_12	intron (NM_001033194, intron 13 of 17)	98488	Gtf3c3	29157	No	No	Degenerate	No	N/A	N/A	N/A	N/A	N/A
chr1	85230913	85232160	mREST_Hipp_Rep1and2_MACS_NoModel200_peak_40	Intergenic	665378	Gm7609	31925	No	No	None	No	N/A	N/A	N/A	N/A	N/A
chr1	85490571	85491775	mREST_Hipp_Rep1and2_MACS_NoModel200_peak_62	Intergenic	109032	Sp110	107637	No	No	Degenerate	No	N/A	N/A	N/A	N/A	N/A
chr1	118018204	118019409	mREST_Hipp_Rep1and2_MACS_NoModel200_peak_102	Intergenic	22099	Tsn	291922	No	No	None	No	N/A	N/A	N/A	N/A	N/A
chr10	81600428	81601695	mREST_Hipp_Rep1and2_MACS_NoModel200_peak_133	promoter-TSS (NM_001346695)	114606	Tle6	-161	No	No	Degenerate	No	N/A	N/A	N/A	N/A	N/A
chr10	130190278	130191537	mREST_Hipp_Rep1and2_MACS_NoModel200_peak_143	Intergenic	258671	Olfr826	-10029	No	No	None	No	N/A	N/A	N/A	N/A	N/A
chr11	22535066	22536275	mREST_Hipp_Rep1and2_MACS_NoModel200_peak_180	Intergenic	103765	Tmem17	23387	No	No	Degenerate	No	N/A	N/A	N/A	N/A	N/A
chr12	3009193	3010514	mREST_Hipp_Rep1and2_MACS_NoModel200_peak_208	Intergenic	74173	Rab10os	-225938	No	No	None	No	N/A	N/A	N/A	N/A	N/A
chr12	3043301	3044597	mREST_Hipp_Rep1and2_MACS_NoModel200_peak_210	Intergenic	74173	Rab10os	-191842	No	No	None	No	N/A	N/A	N/A	N/A	N/A
chr12	20523142	20524340	mREST_Hipp_Rep1and2_MACS_NoModel200_peak_224	Intergenic	69513	1700030C10Rik	292038	No	No	None	No	N/A	N/A	N/A	N/A	N/A
chr12	20763601	20764845	mREST_Hipp_Rep1and2_MACS_NoModel200_peak_226	Intergenic	69513	1700030C10Rik	51556	No	No	None	No	N/A	N/A	N/A	N/A	N/A
chr12	23601148	23602357	mREST_Hipp_Rep1and2_MACS_NoModel200_peak_229	Intergenic	66808	9030624G23Rik	495517	No	No	None	No	N/A	N/A	N/A	N/A	N/A
chr13	12984269	12985626	mREST_Hipp_Rep1and2_MACS_NoModel200_peak_339	Intergenic	18811	Prl2c2	20383	No	No	None	No	N/A	N/A	N/A	N/A	N/A
chr13	13026583	13027828	mREST_Hipp_Rep1and2_MACS_NoModel200_peak_342	Intergenic	18811	Prl2c2	-21875	No	No	None	No	N/A	N/A	N/A	N/A	N/A
chr13	62498732	62499930	mREST_Hipp_Rep1and2_MACS_NoModel200_peak_370	Intergenic	71508	Zfp935	-32519	No	No	None	No	N/A	N/A	N/A	N/A	N/A
chr13	65605377	65606639	mREST_Hipp_Rep1and2_MACS_NoModel200_peak_385	Intergenic	170936	Zfp369	327154	No	No	None	No	N/A	N/A	N/A	N/A	N/A
chr13	86544828	86546039	mREST_Hipp_Rep1and2_MACS_NoModel200_peak_403	Intergenic	12867	Cox7c	-498638	No	No	Degenerate	No	N/A	N/A	N/A	N/A	N/A
chr14	6585008	6586206	mREST_Hipp_Rep1and2_MACS_NoModel200_peak_420	Intergenic	100041151	Gm3636	171450	No	No	None	No	N/A	N/A	N/A	N/A	N/A
chr14	41412812	41414072	mREST_Hipp_Rep1and2_MACS_NoModel200_peak_440	Intergenic	100041722	1700049E17Rik2	-159769	No	No	None	No	N/A	N/A	N/A	N/A	N/A
chr14	41475542	41476740	mREST_Hipp_Rep1and2_MACS_NoModel200_peak_442	Intergenic	100041722	1700049E17Rik2	-97070	No	No	None	No	N/A	N/A	N/A	N/A	N/A
chr14	42409878	42411142	mREST_Hipp_Rep1and2_MACS_NoModel200_peak_456	Intergenic	101056136	Gm17026	-150462	No	No	None	No	N/A	N/A	N/A	N/A	N/A
chr14	42413251	42414513	mREST_Hipp_Rep1and2_MACS_NoModel200_peak_457	Intergenic	101056136	Gm17026	-153834	No	No	Degenerate	No	N/A	N/A	N/A	N/A	N/A
chr14	44294710	44295913	mREST_Hipp_Rep1and2_MACS_NoModel200_peak_471	Intergenic	74328	1700047E10Rik	-82074	No	No	None	No	N/A	N/A	N/A	N/A	N/A
chr14	51548233	51549431	mREST_Hipp_Rep1and2_MACS_NoModel200_peak_481	Intergenic	434459	Gm5622	-3958	No	No	None	No	N/A	N/A	N/A	N/A	N/A
chr14	104336316	104337662	mREST_Hipp_Rep1and2_MACS_NoModel200_peak_491	Intergenic	18996	Pou4f1	131010	No	No	None	No	N/A	N/A	N/A	N/A	N/A
chr17	18330179	18331447	mREST_Hipp_Rep1and2_MACS_NoModel200_peak_584	Intergenic	627132	Vmn2r93	32532	No	No	None	No	N/A	N/A	N/A	N/A	N/A
chr17	19484574	19485785	mREST_Hipp_Rep1and2_MACS_NoModel200_peak_615	Intergenic	627537	Vmn2r100	-19632	No	No	Degenerate	No	N/A	N/A	N/A	N/A	N/A
chr17	20206556	20207847	mREST_Hipp_Rep1and2_MACS_NoModel200_peak_629	Intergenic	321020	Fpr-rs6	-24104	No	No	None	No	N/A	N/A	N/A	N/A	N/A
chr17	20406959	20408246	mREST_Hipp_Rep1and2_MACS_NoModel200_peak_634	Intergenic	665525	Vmn1r224	-11561	No	No	None	No	N/A	N/A	N/A	N/A	N/A
chr18	3071309	3072579	mREST_Hipp_Rep1and2_MACS_NoModel200_peak_709	Intergenic	100312476	Vmn1r238	51468	No	No	None	No	N/A	N/A	N/A	N/A	N/A
chr2	148969498	148970719	mREST_Hipp_Rep1and2_MACS_NoModel200_peak_803	Intergenic	13010	Cst3	-94596	No	No	None	No	N/A	N/A	N/A	N/A	N/A
chr3	3175535	3176735	mREST_Hipp_Rep1and2_MACS_NoModel200_peak_818	Intergenic	30942	Hnf4g	-331895	No	No	None	No	N/A	N/A	N/A	N/A	N/A
chr3	16618345	16619545	mREST_Hipp_Rep1and2_MACS_NoModel200_peak_829	Intergenic	102632048	Gm30223	-198149	No	No	None	No	N/A	N/A	N/A	N/A	N/A
chr3	91036721	91037959	mREST_Hipp_Rep1and2_MACS_NoModel200_peak_851	Intergenic	619677	4930529C04Rik	-34322	No	No	Degenerate	No	N/A	N/A	N/A	N/A	N/A
chr3	91992544	91993769	mREST_Hipp_Rep1and2_MACS_NoModel200_peak_859	Intergenic	242100	Pglyrp3	-21427	No	No	None	No	N/A	N/A	N/A	N/A	N/A
chr3	112902922	112904124	mREST_Hipp_Rep1and2_MACS_NoModel200_peak_870	Intergenic	545562	Amy2b	253204	No	No	None	No	N/A	N/A	N/A	N/A	N/A
chr3	113279090	113280399	mREST_Hipp_Rep1and2_MACS_NoModel200_peak_872	TTS (NM_001160150)	109959	Amy2a5	11567	No	No	None	No	N/A	N/A	N/A	N/A	N/A
chr3	114476798	114478097	mREST_Hipp_Rep1and2_MACS_NoModel200_peak_873	Intergenic	229759	Olfm3	-426631	No	No	None	No	N/A	N/A	N/A	N/A	N/A
chr4	21064440	21065638	mREST_Hipp_Rep1and2_MACS_NoModel200_peak_897	Intergenic	269513	Nkain3	-286371	No	No	None	No	N/A	N/A	N/A	N/A	N/A
chr4	60523875	60525119	mREST_Hipp_Rep1and2_MACS_NoModel200_peak_907	Intergenic	17840	Mup1	-22537	No	No	None	No	N/A	N/A	N/A	N/A	N/A
chr4	96183821	96185060	mREST_Hipp_Rep1and2_MACS_NoModel200_peak_926	Intergenic	242546	Cyp2j12	-43288	No	No	None	No	N/A	N/A	N/A	N/A	N/A
chr4	112177362	112178580	mREST_Hipp_Rep1and2_MACS_NoModel200_peak_931	Intergenic	195564	Skint3	-54274	No	No	None	No	N/A	N/A	N/A	N/A	N/A
chr4	122347803	122349035	mREST_Hipp_Rep1and2_MACS_NoModel200_peak_987	Intergenic	77432	9530002B09Rik	-340840	No	No	None	No	N/A	N/A	N/A	N/A	N/A
chr4	143522338	143523553	mREST_Hipp_Rep1and2_MACS_NoModel200_peak_997	Intergenic	545693	Gm13043	11602	No	No	None	No	N/A	N/A	N/A	N/A	N/A
chr4	145550490	145551693	mREST_Hipp_Rep1and2_MACS_NoModel200_peak_1011	Intergenic	433801	Gm13212	-34109	No	No	None	No	N/A	N/A	N/A	N/A	N/A
chr4	145697978	145699462	mREST_Hipp_Rep1and2_MACS_NoModel200_peak_1020	intron (NM_001103158, intron 3 of 4)	100041379	Zfp980	28023	No	No	Degenerate	No	N/A	N/A	N/A	N/A	N/A
chr4	147718243	147719517	mREST_Hipp_Rep1and2_MACS_NoModel200_peak_1233	Intergenic	100503584	Zfp534	-16249	No	No	None	No	N/A	N/A	N/A	N/A	N/A
chr5	14920975	14922246	mREST_Hipp_Rep1and2_MACS_NoModel200_peak_1255	Intergenic	381714	Gm9758	-6721	No	No	None	No	N/A	N/A	N/A	N/A	N/A
chr5	78457611	78458908	mREST_Hipp_Rep1and2_MACS_NoModel200_peak_1371	Intergenic	69370	1700017L05Rik	992771	No	No	None	No	N/A	N/A	N/A	N/A	N/A
chr5	93507332	93508762	mREST_Hipp_Rep1and2_MACS_NoModel200_peak_1380	Intergenic	381654	C87414	163416	No	No	None	No	N/A	N/A	N/A	N/A	N/A
chr5	93586737	93587976	mREST_Hipp_Rep1and2_MACS_NoModel200_peak_1384	Intergenic	381654	C87414	84107	No	No	None	No	N/A	N/A	N/A	N/A	N/A
chr5	93741611	93742809	mREST_Hipp_Rep1and2_MACS_NoModel200_peak_1391	Intergenic	381654	C87414	-70747	No	No	None	No	N/A	N/A	N/A	N/A	N/A
chr5	94995782	94997128	mREST_Hipp_Rep1and2_MACS_NoModel200_peak_1404	intron (NR_044992, intron 1 of 3)	331195	A430089I19Rik	-41167	No	No	Degenerate	No	N/A	N/A	N/A	N/A	N/A
chr5	105362732	105364029	mREST_Hipp_Rep1and2_MACS_NoModel200_peak_1415	Intergenic	634650	Gbp11	-16904	No	No	None	No	N/A	N/A	N/A	N/A	N/A
chr5	109099613	109100902	mREST_Hipp_Rep1and2_MACS_NoModel200_peak_1422	Intergenic	627569	Vmn2r12	-2393	No	No	Degenerate	No	N/A	N/A	N/A	N/A	N/A
chr6	10185749	10186954	mREST_Hipp_Rep1and2_MACS_NoModel200_peak_1460	Intergenic	57866	AA545190	788027	No	No	None	No	N/A	N/A	N/A	N/A	N/A
chr6	130547497	130548756	mREST_Hipp_Rep1and2_MACS_NoModel200_peak_1510	Intergenic	16627	Klra1	-161252	No	No	None	No	N/A	N/A	N/A	N/A	N/A
chr6	132463077	132464429	mREST_Hipp_Rep1and2_MACS_NoModel200_peak_1537	Intergenic	114600	Gm4736	-99618	No	No	None	No	N/A	N/A	N/A	N/A	N/A
chr7	9812057	9813396	mREST_Hipp_Rep1and2_MACS_NoModel200_peak_1580	Intergenic	100042891	Vmn2r47	28599	No	No	None	No	N/A	N/A	N/A	N/A	N/A
chr7	9898543	9899819	mREST_Hipp_Rep1and2_MACS_NoModel200_peak_1582	Intergenic	72716	2810047C21Rik1	-22214	No	No	None	No	N/A	N/A	N/A	N/A	N/A
chr7	9910770	9911992	mREST_Hipp_Rep1and2_MACS_NoModel200_peak_1583	Intergenic	72716	2810047C21Rik1	-34414	No	No	None	No	N/A	N/A	N/A	N/A	N/A
chr7	10041433	10043030	mREST_Hipp_Rep1and2_MACS_NoModel200_peak_1585	intron (NM_001105178, intron 4 of 5)	434117	Vmn2r50	10947	No	No	Degenerate	No	N/A	N/A	N/A	N/A	N/A
chr7	10256157	10257375	mREST_Hipp_Rep1and2_MACS_NoModel200_peak_1590	Intergenic	171264	Vmn1r66	18585	No	No	None	No	N/A	N/A	N/A	N/A	N/A
chr7	11136999	11138351	mREST_Hipp_Rep1and2_MACS_NoModel200_peak_1607	Intergenic	545913	Zscan4d	28473	No	No	Degenerate	No	N/A	N/A	N/A	N/A	N/A
chr7	11268571	11269849	mREST_Hipp_Rep1and2_MACS_NoModel200_peak_1608	Intergenic	545913	Zscan4d	-103062	No	No	None	No	N/A	N/A	N/A	N/A	N/A
chr7	12115277	12116668	mREST_Hipp_Rep1and2_MACS_NoModel200_peak_1619	Intergenic	171242	Vmn1r78	-36492	No	No	None	No	N/A	N/A	N/A	N/A	N/A
chr7	13768744	13769943	mREST_Hipp_Rep1and2_MACS_NoModel200_peak_1628	intron (NM_009286, intron 3 of 3)	100043194	Sult2a2	35837	No	No	None	No	N/A	N/A	N/A	N/A	N/A
chr7	14922775	14924151	mREST_Hipp_Rep1and2_MACS_NoModel200_peak_1647	Intergenic	194588	Obox7	263755	No	No	None	No	N/A	N/A	N/A	N/A	N/A
chr7	14958459	14959677	mREST_Hipp_Rep1and2_MACS_NoModel200_peak_1649	Intergenic	194588	Obox7	299360	No	No	None	No	N/A	N/A	N/A	N/A	N/A
chr7	15299428	15300690	mREST_Hipp_Rep1and2_MACS_NoModel200_peak_1658	Intergenic	246792	Obox2	-88792	No	No	Degenerate	No	N/A	N/A	N/A	N/A	N/A
chr7	15372273	15373502	mREST_Hipp_Rep1and2_MACS_NoModel200_peak_1667	Intergenic	246792	Obox2	-15964	No	No	None	No	N/A	N/A	N/A	N/A	N/A
chr7	17432198	17433433	mREST_Hipp_Rep1and2_MACS_NoModel200_peak_1678	Intergenic	114872	Psg29	229338	No	No	None	No	N/A	N/A	N/A	N/A	N/A
chr7	17697376	17698576	mREST_Hipp_Rep1and2_MACS_NoModel200_peak_1680	Intergenic	73250	Ceacam5	-15276	No	No	Degenerate	No	N/A	N/A	N/A	N/A	N/A
chr7	18148615	18149828	mREST_Hipp_Rep1and2_MACS_NoModel200_peak_1685	Intergenic	232925	Igfl3	-27273	No	No	None	No	N/A	N/A	N/A	N/A	N/A
chr7	20109319	20110784	mREST_Hipp_Rep1and2_MACS_NoModel200_peak_1687	Intergenic	667067	Vmn1r91	8893	No	No	Degenerate	No	N/A	N/A	N/A	N/A	N/A
chr7	20145056	20146406	mREST_Hipp_Rep1and2_MACS_NoModel200_peak_1690	Intergenic	404290	Vmn1r93	-6643	No	No	None	No	N/A	N/A	N/A	N/A	N/A
chr7	20204813	20206140	mREST_Hipp_Rep1and2_MACS_NoModel200_peak_1692	exon (NM_001167152, exon 1 of 1)	620574	Gm6164	131	No	No	None	No	N/A	N/A	N/A	N/A	N/A
chr7	20234481	20235887	mREST_Hipp_Rep1and2_MACS_NoModel200_peak_1695	Intergenic	667094	Gm8453	-1356	No	No	None	No	N/A	N/A	N/A	N/A	N/A
chr7	20779174	20780409	mREST_Hipp_Rep1and2_MACS_NoModel200_peak_1711	Intergenic	436135	Vmn1r113	-7494	No	No	None	No	N/A	N/A	N/A	N/A	N/A
chr7	20793231	20794432	mREST_Hipp_Rep1and2_MACS_NoModel200_peak_1712	Intergenic	436135	Vmn1r113	6546	No	No	Degenerate	No	N/A	N/A	N/A	N/A	N/A
chr7	21901604	21902842	mREST_Hipp_Rep1and2_MACS_NoModel200_peak_1723	Intergenic	100043665	Gm10662	19066	No	No	Degenerate	No	N/A	N/A	N/A	N/A	N/A
chr7	22844447	22845691	mREST_Hipp_Rep1and2_MACS_NoModel200_peak_1751	intron (NM_001270494, intron 1 of 1).2	670857	Vmn1r159	-1464	No	No	None	No	N/A	N/A	N/A	N/A	N/A
chr7	22962932	22964132	mREST_Hipp_Rep1and2_MACS_NoModel200_peak_1753	Intergenic	100043019	Gm4175	21141	No	No	None	No	N/A	N/A	N/A	N/A	N/A
chr7	22967664	22968881	mREST_Hipp_Rep1and2_MACS_NoModel200_peak_1754	Intergenic	100043019	Gm4175	16401	No	No	None	No	N/A	N/A	N/A	N/A	N/A
chr7	22972291	22973502	mREST_Hipp_Rep1and2_MACS_NoModel200_peak_1755	Intergenic	100043019	Gm4175	11777	No	No	Degenerate	No	N/A	N/A	N/A	N/A	N/A
chr7	26891629	26892861	mREST_Hipp_Rep1and2_MACS_NoModel200_peak_1780	Intergenic	233005	Cyp2a22	47141	No	No	Degenerate	No	N/A	N/A	N/A	N/A	N/A
chr7	33446970	33448172	mREST_Hipp_Rep1and2_MACS_NoModel200_peak_1799	Intergenic	626970	Scgb2b21	72884	No	No	None	No	N/A	N/A	N/A	N/A	N/A
chr7	33591883	33593124	mREST_Hipp_Rep1and2_MACS_NoModel200_peak_1802	Intergenic	353109	Scgb2b23-ps	60778	No	No	Degenerate	No	N/A	N/A	N/A	N/A	N/A
chr7	33607410	33608689	mREST_Hipp_Rep1and2_MACS_NoModel200_peak_1803	Intergenic	353109	Scgb2b23-ps	45232	No	No	Degenerate	No	N/A	N/A	N/A	N/A	N/A
chr7	33724744	33725968	mREST_Hipp_Rep1and2_MACS_NoModel200_peak_1805	Intergenic	233090	Scgb2b24	13939	No	No	None	No	N/A	N/A	N/A	N/A	N/A
chr7	38560361	38561624	mREST_Hipp_Rep1and2_MACS_NoModel200_peak_1809	Intergenic	434171	Gm5591	-32799	No	No	None	No	N/A	N/A	N/A	N/A	N/A
chr7	39392815	39394141	mREST_Hipp_Rep1and2_MACS_NoModel200_peak_1817	Intergenic	330513	Gm5114	19682	No	No	None	No	N/A	N/A	N/A	N/A	N/A
chr7	42074393	42075594	mREST_Hipp_Rep1and2_MACS_NoModel200_peak_1825	Intergenic	628444	Vmn2r59	-16012	No	No	None	No	N/A	N/A	N/A	N/A	N/A
chr7	47608722	47609959	mREST_Hipp_Rep1and2_MACS_NoModel200_peak_1852	Intergenic	233222	Mrgpra3	-7968	No	No	None	No	N/A	N/A	N/A	N/A	N/A
chr7	48017626	48018903	mREST_Hipp_Rep1and2_MACS_NoModel200_peak_1857	Intergenic	404242	Mrgprx1	9333	No	No	None	No	N/A	N/A	N/A	N/A	N/A
chr7	71992685	71993884	mREST_Hipp_Rep1and2_MACS_NoModel200_peak_1872	intron (NR_126462, intron 2 of 2)	102640608	Gm36633	-31266	No	No	None	No	N/A	N/A	N/A	N/A	N/A
chr7	85671568	85672782	mREST_Hipp_Rep1and2_MACS_NoModel200_peak_1886	Intergenic	233445	Vmn2r71	56713	No	No	None	No	N/A	N/A	N/A	N/A	N/A
chr7	98059386	98060591	mREST_Hipp_Rep1and2_MACS_NoModel200_peak_1890	intron (NM_008663, intron 39 of 48)	17921	Myo7a	49260	No	No	None	No	N/A	N/A	N/A	N/A	N/A
chr7	104055419	104056654	mREST_Hipp_Rep1and2_MACS_NoModel200_peak_1894	Intergenic	259081	Olfr643	3564	No	No	Degenerate	No	N/A	N/A	N/A	N/A	N/A
chr8	20497641	20498876	mREST_Hipp_Rep1and2_MACS_NoModel200_peak_1948	Intergenic	381598	2610005L07Rik	-73444	No	No	None	No	N/A	N/A	N/A	N/A	N/A
chr8	21644325	21645526	mREST_Hipp_Rep1and2_MACS_NoModel200_peak_1968	Intergenic	23855	Defa17	-10842	No	No	None	No	N/A	N/A	N/A	N/A	N/A
chr8	128993529	128994877	mREST_Hipp_Rep1and2_MACS_NoModel200_peak_2002	intron (NM_029061, intron 9 of 13)	74703	Ccdc7a	71289	No	No	None	No	N/A	N/A	N/A	N/A	N/A
chr8	129175776	129177098	mREST_Hipp_Rep1and2_MACS_NoModel200_peak_2004	intron (NM_029292, intron 8 of 10)	72139	2610044O15Rik8	57609	No	No	None	No	N/A	N/A	N/A	N/A	N/A
chr9	19297548	19298804	mREST_Hipp_Rep1and2_MACS_NoModel200_peak_2049	Intergenic	258249	Olfr845	-40283	No	No	None	No	N/A	N/A	N/A	N/A	N/A
chr9	19485796	19486996	mREST_Hipp_Rep1and2_MACS_NoModel200_peak_2053	Intergenic	258516	Olfr850	-8148	No	No	None	No	N/A	N/A	N/A	N/A	N/A
chr9	38037109	38038414	mREST_Hipp_Rep1and2_MACS_NoModel200_peak_2064	Intergenic	257996	Olfr884	-9463	No	No	None	No	N/A	N/A	N/A	N/A	N/A
chrX	4140868	4142156	mREST_Hipp_Rep1and2_MACS_NoModel200_peak_2352	Intergenic	627264	Btbd35f28	-55064	No	No	None	No	N/A	N/A	N/A	N/A	N/A
chrX	4916304	4917503	mREST_Hipp_Rep1and2_MACS_NoModel200_peak_2353	Intergenic	100042275	Btbd35f27	-35232	No	No	Degenerate	No	N/A	N/A	N/A	N/A	N/A
chrX	29962399	29963597	mREST_Hipp_Rep1and2_MACS_NoModel200_peak_2357	Intergenic	100042175	Gm10230	-13285	No	No	None	No	N/A	N/A	N/A	N/A	N/A
chrX	31707929	31709146	mREST_Hipp_Rep1and2_MACS_NoModel200_peak_2370	Intergenic	100862314	Gm21637	-253507	No	No	None	No	N/A	N/A	N/A	N/A	N/A
chrX	32595113	32596338	mREST_Hipp_Rep1and2_MACS_NoModel200_peak_2372	Intergenic	100040482	Btbd35f2	35670	No	No	None	No	N/A	N/A	N/A	N/A	N/A
chrX	34143053	34144439	mREST_Hipp_Rep1and2_MACS_NoModel200_peak_2377	Intergenic	100042168	Btbd35f3	17838	No	No	Degenerate	No	N/A	N/A	N/A	N/A	N/A
chrX	34293687	34294912	mREST_Hipp_Rep1and2_MACS_NoModel200_peak_2378	Intergenic	100042254	Btbd35f4	-132715	No	No	None	No	N/A	N/A	N/A	N/A	N/A
chrX	78664669	78665929	mREST_Hipp_Rep1and2_MACS_NoModel200_peak_2381	Intergenic	70864	Fam47c	-72464	No	No	None	No	N/A	N/A	N/A	N/A	N/A
chrX	78666646	78668055	mREST_Hipp_Rep1and2_MACS_NoModel200_peak_2382	Intergenic	70864	Fam47c	-70413	No	No	Degenerate	No	N/A	N/A	N/A	N/A	N/A
chr1	85009394	85010593	mREST_Hipp_Rep1and2_MACS_NoModel200_peak_18	Intergenic	71781	Slc16a14	-74910	No	No	None	Yes	chr2	230145111	230145326	No	No
chr10	106203270	106204515	mREST_Hipp_Rep1and2_MACS_NoModel200_peak_139	Intergenic	327814	Ppfia2	-266418	No	No	None	Yes	chr12	82030157	82031936	No	No
chr11	25099437	25100817	mREST_Hipp_Rep1and2_MACS_NoModel200_peak_181	Intergenic	71234	4933427E13Rik	-225980	No	No	None	Yes	chr2	59533715	59534655	No	No
chr11	26895067	26896266	mREST_Hipp_Rep1and2_MACS_NoModel200_peak_182	Intergenic	654472	Gm12070	110558	No	No	None	Yes	chr9	97196248	97196597	No	No
chr11	121905860	121907174	mREST_Hipp_Rep1and2_MACS_NoModel200_peak_207	Intergenic	74675	Ptchd3	76299	No	No	None	Yes	chr19	12077014	12077226	No	No
chr12	7138499	7139768	mREST_Hipp_Rep1and2_MACS_NoModel200_peak_211	Intergenic	73575	1700101O22Rik	241197	No	No	None	Yes	chr2	21844010	21845322	No	No
chr12	18737293	18738553	mREST_Hipp_Rep1and2_MACS_NoModel200_peak_216	Intergenic	236366	5730507C01Rik	223413	No	No	None	Yes	chr19	12075397	12076266	No	No
chr12	63853613	63854837	mREST_Hipp_Rep1and2_MACS_NoModel200_peak_240	Intergenic	623046	Fscb	620673	No	No	None	Yes	chr14	43896444	43896797	No	No
chr12	114630320	114631655	mREST_Hipp_Rep1and2_MACS_NoModel200_peak_269	Intergenic	102465664	Mir7094-2	-117293	No	No	Degenerate	Yes	chr15	21717703	21718500	No	No
chr12	114646081	114647397	mREST_Hipp_Rep1and2_MACS_NoModel200_peak_270	Intergenic	102465664	Mir7094-2	-133045	No	No	Degenerate	Yes	chr15	19972672	19973481	No	No
chr13	66774307	66775589	mREST_Hipp_Rep1and2_MACS_NoModel200_peak_394	Intergenic	67530	Uqcrb	130402	No	No	None	Yes	chr3	136148909	136149236	No	No
chr13	119292101	119293356	mREST_Hipp_Rep1and2_MACS_NoModel200_peak_408	Intergenic	18115	Nnt	116283	No	No	None	Yes	chr5	43739087	43739701	No	No
chr14	7393487	7394686	mREST_Hipp_Rep1and2_MACS_NoModel200_peak_422	Intergenic	74715	4930521O11Rik	-12167	No	No	None	Yes	chr13	42050464	42051121	No	No
chr16	14509497	14510782	mREST_Hipp_Rep1and2_MACS_NoModel200_peak_544	Intergenic	545280	A630010A05Rik	-52178	No	No	None	Yes	chr9	66144426	66144666	No	No
chr16	36331836	36333037	mREST_Hipp_Rep1and2_MACS_NoModel200_peak_550	intron (NM_001001332, intron 1 of 2)	100038854	BC117090	1896	No	No	None	Yes	chr3	122326502	122327882	No	No
chr17	4625532	4627195	mREST_Hipp_Rep1and2_MACS_NoModel200_peak_566	Intergenic	75117	4930517M08Rik	-8617	No	No	None	Yes	chr6	156424208	156424845	No	No
chr17	23401034	23402277	mREST_Hipp_Rep1and2_MACS_NoModel200_peak_649	exon (NM_001104580, exon 6 of 6)	619697	Vmn2r116	16852	No	No	None	Yes	chr9	39038500	39039595	No	No
chr17	56199396	56200713	mREST_Hipp_Rep1and2_MACS_NoModel200_peak_694	intron (NM_001360284, intron 10 of 20)	28106	Mydgf	-16134	No	No	Degenerate	Yes	chr19	4695517	4697665	No	No
chr19	14597739	14599058	mREST_Hipp_Rep1and2_MACS_NoModel200_peak_743	promoter-TSS (NM_001302950)	21888	Tle4	-215	No	No	Degenerate	Yes	chr9	79571002	79572304	No	No
chr2	37114809	37116086	mREST_Hipp_Rep1and2_MACS_NoModel200_peak_768	Intergenic	259053	Olfr362	-9799	No	No	None	Yes	chr9	122640262	122640994	No	No
chr3	25528038	25529323	mREST_Hipp_Rep1and2_MACS_NoModel200_peak_831	intron (NM_001357095, intron 4 of 6)	192167	Nlgn1	625306	No	No	None	Yes	chr3	174176043	174177191	No	No
chr3	78601897	78603289	mREST_Hipp_Rep1and2_MACS_NoModel200_peak_846	Intergenic	76089	Rapgef2	542294	No	No	None	Yes	chr4	159770077	159771182	No	No
chr4	72200409	72201816	mREST_Hipp_Rep1and2_MACS_NoModel200_peak_921	promoter-TSS (NM_001285529)	21885	Tle1	-132	No	No	Degenerate	Yes	chr9	81688834	81690627	No	No
chr4	147378675	147380110	mREST_Hipp_Rep1and2_MACS_NoModel200_peak_1189	intron (NM_001039209, intron 1 of 2)	433804	Zfp985	-173885	No	No	None	Yes	chr15	71164264	71165480	No	No
chr5	145703990	145705282	mREST_Hipp_Rep1and2_MACS_NoModel200_peak_1448	intron (NM_017396, intron 9 of 12).2	53973	Cyp3a41a	15500	No	No	None	Yes	chr7	99712876	99713758	No	No
chr6	132680356	132681861	mREST_Hipp_Rep1and2_MACS_NoModel200_peak_1542	Intergenic	387349	Tas2r121	19899	No	No	Degenerate	Yes	chr12	10894545	10895786	No	No
chr7	22189392	22190765	mREST_Hipp_Rep1and2_MACS_NoModel200_peak_1728	exon (NM_001166750, exon 1 of 1).2	667469	Vmn1r143	701	No	No	Degenerate	Yes	chr19	57455628	57456373	No	No
chr7	23166401	23167774	mREST_Hipp_Rep1and2_MACS_NoModel200_peak_1756	non-coding (NR_033693, exon 2 of 3).5	100043595	Gm4541	15326	No	No	None	Yes	chr19	55851974	55852479	No	No
chr7	51169370	51170578	mREST_Hipp_Rep1and2_MACS_NoModel200_peak_1862	Intergenic	233246	Ano5	-341055	No	No	Degenerate	Yes	chr16	24538239	24540688	No	No
chr7	69511143	69512431	mREST_Hipp_Rep1and2_MACS_NoModel200_peak_1871	Intergenic	73796	4930402F11Rik	15693	No	No	None	Yes	chr15	97210639	97211543	No	No
chr7	108647902	108649119	mREST_Hipp_Rep1and2_MACS_NoModel200_peak_1908	Intergenic	258369	Olfr509	-1936	No	No	None	Yes	chr11	7726812	7727532	No	No
chr8	40134036	40135261	mREST_Hipp_Rep1and2_MACS_NoModel200_peak_1973	Intergenic	80857	Fgf20	152305	No	No	None	Yes	chr8	16765683	16766338	No	No
chr8	43625183	43626402	mREST_Hipp_Rep1and2_MACS_NoModel200_peak_1975	exon (NM_001025240, exon 1 of 1)	384813	Gm5346	1393	No	No	None	Yes	chr8	17470269	17471476	No	No
chr9	61369934	61371327	mREST_Hipp_Rep1and2_MACS_NoModel200_peak_2072	Intergenic	21887	Tle3	-1736	No	No	None	Yes	chr15	70098949	70100406	No	No
chr9	61371656	61372954	mREST_Hipp_Rep1and2_MACS_NoModel200_peak_2073	promoter-TSS (NM_001083927)	21887	Tle3	-61	No	No	None	Yes	chr15	70097298	70098626	No	No
chrX	122830757	122831955	mREST_Hipp_Rep1and2_MACS_NoModel200_peak_2384	Intergenic	73061	Cldn34c1	-272167	No	No	None	Yes	chrX	94064415	94065064	No	No
chr1	75478962	75480231	mREST_Hipp_Rep1and2_MACS_NoModel200_peak_16	promoter-TSS (NM_177056)	319998	Tmem198	64	No	Yes	Degenerate	Yes	chr2	219543394	219544727	No	Yes
chr2	39806265	39807562	mREST_Hipp_Rep1and2_MACS_NoModel200_peak_769	Intergenic	67857	Ppp6c	-580564	Yes	No	Degenerate	No	N/A	N/A	N/A	N/A	N/A
chr1	85179165	85180523	mREST_Hipp_Rep1and2_MACS_NoModel200_peak_36	Intergenic	665378	Gm7609	-19767	Yes	No	Consensus	Yes	chr2	230289772	230290511	No	No
chr12	24424540	24425857	mREST_Hipp_Rep1and2_MACS_NoModel200_peak_231	Intergenic	21340	Taf1b	-73383	Yes	Yes	Degenerate	No	N/A	N/A	N/A	N/A	N/A
chr18	82418396	82419617	mREST_Hipp_Rep1and2_MACS_NoModel200_peak_726	Intergenic	14427	Galr1	-12229	Yes	Yes	Degenerate	No	N/A	N/A	N/A	N/A	N/A
chr8	14072055	14073350	mREST_Hipp_Rep1and2_MACS_NoModel200_peak_1920	intron (NM_001034862, intron 2 of 5)	234086	Erich1	17625	Yes	Yes	Consensus	No	N/A	N/A	N/A	N/A	N/A
chr11	83420866	83422171	mREST_Hipp_Rep1and2_MACS_NoModel200_peak_198	TTS (NM_001361566)	237891	Gas2l2	8003	Yes	Yes	Consensus	Yes	chr17	35743342	35745132	No	No
chr11	118584329	118585694	mREST_Hipp_Rep1and2_MACS_NoModel200_peak_205	intron (NM_001285436, intron 3 of 13)	217364	Engase	108179	Yes	Yes	Consensus	Yes	chr17	79200757	79202140	No	No
chr17	56241266	56242840	mREST_Hipp_Rep1and2_MACS_NoModel200_peak_695	promoter-TSS (NR_029827)	320593	A230051N06Rik	337	Yes	Yes	Consensus	Yes	chr19	4768649	4770528	No	No
chr18	25667615	25668865	mREST_Hipp_Rep1and2_MACS_NoModel200_peak_718	intron (NM_001362322, intron 2 of 12)	108013	Celf4	11508	Yes	Yes	Consensus	Yes	chr18	37472305	37474049	No	No
chr4	125834803	125836113	mREST_Hipp_Rep1and2_MACS_NoModel200_peak_992	Intergenic	72395	2610028E06Rik	86852	Yes	Yes	Consensus	Yes	chr1	36679962	36680925	No	No
chr4	131114846	131116050	mREST_Hipp_Rep1and2_MACS_NoModel200_peak_993	Intergenic	77835	A930031H19Rik	-104974	Yes	Yes	Consensus	Yes	chr1	30365795	30365962	No	No
chr5	141984597	141985835	mREST_Hipp_Rep1and2_MACS_NoModel200_peak_1435	intron (NM_177879, intron 14 of 44)	17425	Foxk1	-416281	Yes	Yes	Consensus	Yes	chr7	3994997	3995900	No	No
chr8	112128328	112129626	mREST_Hipp_Rep1and2_MACS_NoModel200_peak_1998	Intergenic	57321	Terf2ip	117618	Yes	Yes	Consensus	Yes	chr16	75878036	75878995	No	No
chr9	43959138	43960400	mREST_Hipp_Rep1and2_MACS_NoModel200_peak_2068	Intergenic	21838	Thy1	-83615	Yes	Yes	Consensus	Yes	chr11	119494475	119494716	No	No
chr1	25228138	25229433	mREST_Hipp_Rep1and2_MACS_NoModel200_peak_5	intron (NM_175642, intron 16 of 30)	100504323	Gm20172	49169	Yes	Yes	Degenerate	Yes	chr6	69232381	69233704	Yes	Yes
chr1	72536532	72537752	mREST_Hipp_Rep1and2_MACS_NoModel200_peak_15	promoter-TSS (NM_001045533)	381270	March4	-578	Yes	Yes	Consensus	Yes	chr2	216371734	216372940	Yes	Yes
chr10	7589225	7590557	mREST_Hipp_Rep1and2_MACS_NoModel200_peak_123	promoter-TSS (NM_001359742)	237253	Lrp11	91	Yes	Yes	Degenerate	Yes	chr6	149863478	149867344	Yes	Yes
chr10	110676076	110677351	mREST_Hipp_Rep1and2_MACS_NoModel200_peak_140	Intergenic	52679	E2f7	-68726	Yes	Yes	Consensus	Yes	chr12	77133049	77134204	Yes	Yes
chr11	55607274	55608522	mREST_Hipp_Rep1and2_MACS_NoModel200_peak_188	5' UTR (NM_001290821, exon 1 of 9)	14654	Glra1	300	Yes	Yes	Consensus	Yes	chr5	151924067	151925346	No	Yes
chr11	102392825	102394093	mREST_Hipp_Rep1and2_MACS_NoModel200_peak_202	promoter-TSS (NM_016759)	51799	Rundc3a	56	Yes	Yes	Consensus	Yes	chr17	44307958	44309244	Yes	Yes
chr11	103656122	103657346	mREST_Hipp_Rep1and2_MACS_NoModel200_peak_203	Intergenic	104582	Rprml	7225	Yes	Yes	Consensus	Yes	chr17	46963109	46965152	Yes	Yes
chr11	106007320	106008572	mREST_Hipp_Rep1and2_MACS_NoModel200_peak_204	promoter-TSS (NM_001037712)	192775	Kcnh6	-257	Yes	Yes	Degenerate	Yes	chr17	63521887	63523790	Yes	Yes
chr11	118658875	118660081	mREST_Hipp_Rep1and2_MACS_NoModel200_peak_206	intron (NM_001024931, intron 3 of 14)	52897	Rbfox3	101563	Yes	Yes	Consensus	Yes	chr17	79293249	79295438	No	Yes
chr12	102554641	102555849	mREST_Hipp_Rep1and2_MACS_NoModel200_peak_252	intron (NM_007693, intron 1 of 7)	12652	Chga	304	Yes	Yes	Consensus	Yes	chr14	92922761	92924178	Yes	Yes
chr12	105321823	105323112	mREST_Hipp_Rep1and2_MACS_NoModel200_peak_253	Intergenic	69952	Tunar	-14127	Yes	Yes	Consensus	Yes	chr14	95862058	95863312	Yes	Yes
chr12	108994263	108995489	mREST_Hipp_Rep1and2_MACS_NoModel200_peak_254	intron (NM_177602, intron 4 of 6)	380785	Begain	73341	Yes	Yes	Consensus	Yes	chr14	100486130	100487464	Yes	Yes
chr13	54750288	54751582	mREST_Hipp_Rep1and2_MACS_NoModel200_peak_352	Intergenic	26913	Gprin1	-1061	Yes	Yes	Consensus	Yes	chr5	176610966	176612290	No	Yes
chr14	63681040	63682315	mREST_Hipp_Rep1and2_MACS_NoModel200_peak_482	intron (NM_173393, intron 1 of 2)	100124452	Mir598	-45512	Yes	Yes	Consensus	Yes	chr8	11092187	11092820	Yes	Yes
chr15	72568098	72569401	mREST_Hipp_Rep1and2_MACS_NoModel200_peak_511	Intergenic	223604	Kcnk9	-22470	Yes	Yes	Consensus	Yes	chr8	139719979	139720914	Yes	Yes
chr15	74075488	74076859	mREST_Hipp_Rep1and2_MACS_NoModel200_peak_512	Intergenic	268816	Mroh5	-236502	Yes	Yes	Consensus	Yes	chr8	141820092	141821543	Yes	Yes
chr15	76521637	76522878	mREST_Hipp_Rep1and2_MACS_NoModel200_peak_515	promoter-TSS (NM_130893)	170729	Scrt1	-128	Yes	Yes	Consensus	Yes	chr8	144336100	144337362	Yes	Yes
chr15	78119221	78120662	mREST_Hipp_Rep1and2_MACS_NoModel200_peak_516	promoter-TSS (NM_007583)	12300	Cacng2	-661	Yes	Yes	Degenerate	Yes	chr22	36702938	36704225	Yes	Yes
chr15	84828925	84830309	mREST_Hipp_Rep1and2_MACS_NoModel200_peak_517	intron (NM_001356573, intron 2 of 12)	271305	Phf21b	25482	Yes	Yes	Consensus	Yes	chr22	44974919	44975870	Yes	Yes
chr15	84965095	84966362	mREST_Hipp_Rep1and2_MACS_NoModel200_peak_518	intron (NM_001033273, intron 1 of 9)	100526461	Mir1249	-14105	Yes	Yes	Consensus	Yes	chr22	45216037	45217078	Yes	Yes
chr19	4988507	4989825	mREST_Hipp_Rep1and2_MACS_NoModel200_peak_729	intron (NM_153553, intron 1 of 7)	225872	Npas4	805	Yes	Yes	Consensus	Yes	chr11	66421170	66422505	Yes	Yes
chr19	5087325	5088645	mREST_Hipp_Rep1and2_MACS_NoModel200_peak_730	promoter-TSS (NM_026553)	68090	Yif1a	-553	Yes	Yes	Degenerate	Yes	chr11	66289052	66290397	No	Yes
chr2	21366835	21368112	mREST_Hipp_Rep1and2_MACS_NoModel200_peak_757	promoter-TSS (NM_001004761)	241263	Gpr158	-94	Yes	Yes	Degenerate	Yes	chr10	25173996	25175272	Yes	Yes
chr2	25318467	25319668	mREST_Hipp_Rep1and2_MACS_NoModel200_peak_759	5' UTR (NM_008169, exon 1 of 20)	14810	Grin1	120	Yes	Yes	Consensus	Yes	chr9	137138739	137139960	Yes	Yes
chr2	94244916	94246133	mREST_Hipp_Rep1and2_MACS_NoModel200_peak_790	Intergenic	723953	Mir129-2	-4071	Yes	Yes	Degenerate	Yes	chr11	43576523	43577812	Yes	Yes
chr2	118779115	118780400	mREST_Hipp_Rep1and2_MACS_NoModel200_peak_799	promoter-TSS (NM_170593)	214240	Disp2	38	Yes	Yes	Degenerate	Yes	chr15	40357488	40358944	Yes	Yes
chr2	136713707	136714905	mREST_Hipp_Rep1and2_MACS_NoModel200_peak_802	intron (NM_001355254, intron 1 of 7)	20614	Snap25	620	Yes	Yes	Consensus	Yes	chr20	10219084	10220271	Yes	Yes
chr2	157912674	157914172	mREST_Hipp_Rep1and2_MACS_NoModel200_peak_809	Intergenic	277432	Vstm2l	-1230	Yes	Yes	Consensus	Yes	chr20	37899573	37902609	Yes	Yes
chr2	158569941	158571169	mREST_Hipp_Rep1and2_MACS_NoModel200_peak_810	Intergenic	100045469	Gm14204	40168	Yes	Yes	Consensus	Yes	chr20	38680679	38681356	Yes	Yes
chr4	68955150	68956371	mREST_Hipp_Rep1and2_MACS_NoModel200_peak_920	Intergenic	56710	Brinp1	-1363	Yes	Yes	Consensus	Yes	chr9	119370231	119371593	Yes	Yes
chr4	103571525	103572752	mREST_Hipp_Rep1and2_MACS_NoModel200_peak_927	Intergenic	622167	Gm12718	189638	Yes	Yes	Consensus	Yes	chr1	58290262	58291553	Yes	Yes
chr4	115728248	115729478	mREST_Hipp_Rep1and2_MACS_NoModel200_peak_961	Intergenic	230648	Efcab14	-9210	Yes	Yes	Consensus	Yes	chr1	46735442	46739743	Yes	Yes
chr4	124859999	124861345	mREST_Hipp_Rep1and2_MACS_NoModel200_peak_991	intron (NM_001007573, intron 1 of 3)	215090	Maneal	1499	Yes	Yes	Degenerate	Yes	chr1	37795014	37796080	Yes	Yes
chr4	148292762	148294075	mREST_Hipp_Rep1and2_MACS_NoModel200_peak_1240	Intergenic	242748	Disp3	-5453	Yes	Yes	Consensus	Yes	chr1	11472773	11474571	Yes	Yes
chr4	151604017	151605754	mREST_Hipp_Rep1and2_MACS_NoModel200_peak_1241	intron (NM_001081557, intron 3 of 23)	100072	Camta1	256883	Yes	Yes	Consensus	Yes	chr1	7075171	7076264	Yes	Yes
chr5	33437731	33438955	mREST_Hipp_Rep1and2_MACS_NoModel200_peak_1364	Intergenic	672284	Nkx1-1	-4253	Yes	Yes	Consensus	Yes	chr4	1410056	1411174	Yes	Yes
chr5	37242962	37244232	mREST_Hipp_Rep1and2_MACS_NoModel200_peak_1365	intron (NM_001136058, intron 1 of 13)	12933	Crmp1	1539	Yes	Yes	Consensus	Yes	chr4	5890437	5892037	Yes	Yes
chr5	112718147	112719574	mREST_Hipp_Rep1and2_MACS_NoModel200_peak_1430	intron (NM_028901, intron 40 of 43)	67360	1700095B10Rik	-74432	Yes	Yes	Consensus	Yes	chr22	25998870	26000079	Yes	Yes
chr5	121078020	121079370	mREST_Hipp_Rep1and2_MACS_NoModel200_peak_1432	Intergenic	19894	Rph3a	-68603	Yes	Yes	Degenerate	Yes	chr12	112659347	112665552	Yes	Yes
chr5	137029639	137030968	mREST_Hipp_Rep1and2_MACS_NoModel200_peak_1433	promoter-TSS (NM_001039385)	381677	Vgf	8	Yes	Yes	Consensus	Yes	chr7	101164860	101166238	No	Yes
chr5	137552944	137554235	mREST_Hipp_Rep1and2_MACS_NoModel200_peak_1434	promoter-TSS (NM_031404)	83766	Actl6b	34	Yes	Yes	Degenerate	Yes	chr7	100655712	100656811	Yes	Yes
chr6	121472644	121473881	mREST_Hipp_Rep1and2_MACS_NoModel200_peak_1490	non-coding (NR_110358, exon 1 of 14)	243621	Iqsec3	416	Yes	Yes	Consensus	Yes	chr12	66510	67837	No	Yes
chr7	6409514	6410957	mREST_Hipp_Rep1and2_MACS_NoModel200_peak_1559	Intergenic	100042450	Smim17	-4940	Yes	Yes	Consensus	Yes	chr19	56637633	56638820	Yes	Yes
chr7	30483805	30485092	mREST_Hipp_Rep1and2_MACS_NoModel200_peak_1781	intron (NM_019459, intron 28 of 29)	56189	Prodh2	-9210	Yes	Yes	Consensus	Yes	chr19	35828620	35829208	Yes	Yes
chr7	44593336	44594646	mREST_Hipp_Rep1and2_MACS_NoModel200_peak_1848	intron (NM_008422, intron 1 of 3)	16504	Kcnc3	3105	Yes	Yes	Consensus	Yes	chr19	50324600	50326454	Yes	Yes
chr7	122670356	122671589	mREST_Hipp_Rep1and2_MACS_NoModel200_peak_1910	promoter-TSS (NM_019430)	54376	Cacng3	-772	Yes	Yes	Consensus	Yes	chr16	24255404	24256570	Yes	Yes
chr7	126949407	126950684	mREST_Hipp_Rep1and2_MACS_NoModel200_peak_1911	promoter-TSS (NM_001252567)	233879	Asphd1	-463	Yes	Yes	Degenerate	Yes	chr16	29899406	29900753	Yes	Yes
chr8	71670964	71672379	mREST_Hipp_Rep1and2_MACS_NoModel200_peak_1987	promoter-TSS (NM_001029873)	382018	Unc13a	86	Yes	Yes	Degenerate	Yes	chr19	17686982	17688469	Yes	Yes
chr8	124434179	124435395	mREST_Hipp_Rep1and2_MACS_NoModel200_peak_1999	promoter-TSS (NM_171824)	209966	Pgbd5	-851	Yes	Yes	Degenerate	Yes	chr1	230425979	230427526	Yes	Yes
chr8	124792761	124794038	mREST_Hipp_Rep1and2_MACS_NoModel200_peak_2000	5' UTR (NM_198632, exon 1 of 10)	330863	Trim67	380	Yes	Yes	Degenerate	Yes	chr1	231161766	231163107	Yes	Yes
chr9	21949872	21951156	mREST_Hipp_Rep1and2_MACS_NoModel200_peak_2058	Intergenic	66962	Swsap1	-5239	Yes	Yes	Consensus	Yes	chr19	11369220	11370425	No	Yes
chr9	58060481	58061711	mREST_Hipp_Rep1and2_MACS_NoModel200_peak_2071	intron (NM_001166282, intron 10 of 19)	330951	Gm16130	28822	Yes	Yes	Consensus	Yes	chr15	74291106	74292866	Yes	Yes
chr9	104568911	104570128	mREST_Hipp_Rep1and2_MACS_NoModel200_peak_2079	promoter-TSS (NM_028719)	74020	Cpne4	36	Yes	Yes	Consensus	Yes	chr3	132034538	132035618	Yes	Yes
chr9	108826331	108827708	mREST_Hipp_Rep1and2_MACS_NoModel200_peak_2080	exon (NM_001359573, exon 1 of 36)	107934	Celsr3	974	Yes	Yes	Degenerate	Yes	chr3	48661218	48662620	Yes	Yes
