## Additional file 2: Table S5 for "Genome-wide assessment of REST binding profiles reveals distinctions between human and mouse hippocampus"

### Sheet: Datasets
Supplementary Data "Other Datasets Used"
Experiment	Cell type	Dataset Source
REST	H1-hESC	https://www.encodeproject.org/experiments/ENCSR663WAR/
REST	H1-hESC	https://www.encodeproject.org/experiments/ENCSR000BHM/
H3K9ac	H1-hESC	https://www.encodeproject.org/experiments/ENCSR441UHO/
H3K4me3	H1-hESC	https://www.encodeproject.org/experiments/ENCSR019SQX/
Polr2aphosphoS5	H1-hESC	https://www.encodeproject.org/experiments/ENCSR000BIC/
REST	H1-neurons	https://www.encodeproject.org/experiments/ENCSR000BTV/
Polr2aphosphoS5	H1-neurons	https://www.encodeproject.org/experiments/ENCSR000BTW/
H3K4me3	H1-neurons	https://www.encodeproject.org/experiments/ENCSR608VNA/
H3K9ac	H1-neurons	https://www.encodeproject.org/experiments/ENCSR531QHM/
H3K9ac	Human Hippocampus	https://www.encodeproject.org/experiments/ENCSR892RZN/
H3K4me3	Human Hippocampus	https://www.encodeproject.org/experiments/ENCSR418JIS/
REST	Human liver	https://www.encodeproject.org/experiments/ENCSR893QWP/
REST	SK-N-SH	https://www.encodeproject.org/experiments/ENCSR000BOZ/
REST	GM12878	https://www.encodeproject.org/experiments/ENCSR000BQS/
REST	A549	https://www.encodeproject.org/experiments/ENCSR000BQP/
REST	HL-60	https://www.encodeproject.org/experiments/ENCSR000BTF/
REST	HepG2	https://www.encodeproject.org/experiments/ENCSR000BOT/
REST	PFSK-1	https://www.encodeproject.org/experiments/ENCSR000BOX/
REST	ECC-1	https://www.encodeproject.org/experiments/ENCSR000BUU/
REST	Panc1	https://www.encodeproject.org/experiments/ENCSR000BUP/
REST	HCT116	https://www.encodeproject.org/experiments/ENCSR000BVI/
REST	MCF-7	https://www.encodeproject.org/experiments/ENCSR000BSP/
REST	SK-N-SH	https://www.encodeproject.org/experiments/ENCSR000BJJ/
REST	HepG2	https://www.encodeproject.org/experiments/ENCSR000BJL/
REST	GM12878	https://www.encodeproject.org/experiments/ENCSR000BGF/
REST	PFSK-1	https://www.encodeproject.org/experiments/ENCSR000BJP/
REST	Panc1	https://www.encodeproject.org/experiments/ENCSR000BJO/
REST	U87	https://www.ncbi.nlm.nih.gov/geo/query/acc.cgi?acc=GSM803372
REST	K562	https://www.encodeproject.org/experiments/ENCSR000BMW/
REST	HeLa-S3	https://www.encodeproject.org/experiments/ENCSR000BMN/
eGFP-REST	HEK 293	https://www.encodeproject.org/experiments/ENCSR896UBV/
H3K4me3	A549	https://www.encodeproject.org/experiments/ENCSR000ASH
H3K9ac	A549	https://www.encodeproject.org/experiments/ENCSR000ASV
HOT regions Human	Numerous	https://genome.ucsc.edu/cgi-bin/hgTables?hgta_doMainPage=1&hgta_group=hub_145161&hgta_track=hub_145161_hg19-HOTregions&hgta_table=hub_145161_hg19-HOTregions&hgsid=732981781_FWxOEFkIt4WMna9yB5jrv1MhPrvN
HOT regions Mouse	Numerous	https://genome.ucsc.edu/cgi-bin/hgTables?hgsid=732981781_FWxOEFkIt4WMna9yB5jrv1MhPrvN

### Sheet: Primers
Target	Forward	Reverse
Vgf RE1	GAGGTCTGGCGTCCCGT	TCCCCTTTATAAGGCGGTGGAG
VGF CDS	GCTGGAAGTGGAATTTCGGG	CCCAAACTAAGGCAAGGGGT
Celsr3 RE1	AGGCCCCTGGAAGACAGTTC	ATTATGGGCAACAGGGAGCAA
Celsr3 CDS	CCGTGAAGCAGGCTAGAGAA	CCTGAGCCAAGGGATTGCAG
Kcnj10 REST peak	GGGCTGGCTCTGCATACTAA	CCGCTGCGAGGCCAAT
Cldn11 REST peak	CATGCTGAGAGGACAGGGAG	CATCTGGCTGTCACACACTCT
CMTM5 REST peak	GGAGAGACAGAGGCCCATTG	GGAGGACAAAGGCGGATTGT
Tspan15 REST peak	ATTGTTACAGTGAGCTGGGCT	TGCGCTTTCTGGATCAACAG
Plxnb3 REST peak	CTCCCTGAGGGTGGGAAGT	CACTCGCTAGTGCTGTCACC
Ndufaf5 REST peak	CTCACACCCACAATCCTCCG	ATCTTCTCGAGGGAACGTGC
Ranbp3 REST peak	CCTTAAGCCCTCCCACAAGG	CACACGGAGTCGGCTTGTTA
Aftph REST peak	ACACCAATTCCCCTGGAGTG	CCGCCGACACGTCACTT
Dlgap3 REST peak	CCTTTCCACCATCGGGACC	GCAATGTCGCTGGGAACTGT
Glra1 REST peak	GAGGGAGAGCCCCAGGGGAA	GCAGGTCTGGACGCTCTCCG
Glra1 CDS	AGAGCTCAGTTAAATGTTGCTGG	AGAACTTGGCTCTGCTTCTCT
Apbb2 CDS	GCCCCTGAGCTAGAAACACT	GGACACAGCTCAGCCAATCT
A2M CDS	GTTCAGAGGCCACCACTAGAC	GTGCAATGTCACAAATACAGCAG
Alox5 REST binding peak	GTCAGGAGATCATGCGGTCA	AGCAGACACGCAGCATAAGG
Alox5 10kb downstream	CTGCATGTGCACTATGTGTCTG	GTGCGGAAGTGAAAGCCATC
Ampd3 REST binding peak	GAGGACAGGACCAGAAAGCC	CAGCTGGACACAGCTTGGTA
Ampd3 10kb downstream	GAATGAGTGGAGCATCAGGC	ACCACCAGTCTCTCCTCCAG
C1qa REST binding peak	CTTCCGCTCTGGTGTTCTGT	AGCAAGACTGGGACATTGGG
C1qa 10kb downstream	GTGCTAACCTGGGGAATCCA	CTCTGCAATCAAGCGCATCTT
C1qb REST binding peak	GAACCAAACTTGCCACCCAC	CCCTCAGGCAGTTTCAGGTC
C1qb 10kb downstream	GTCTGGACCCCCAAGTTAGC	TTGGGCGAGGAGTATCCTGA
Cotl1 REST binding peak	AGGCCAAAGAAAGGGGGAAG	AGGGCAGCTTTAGAGTGAGC
Cotl2 10kb downstream	AGCACCAAGACGGGAAATGT	CTAGTCGGTTTGTCCCCACC
Ikbkb REST binding peak	TTTCCGGTGGTTTGTGACCA	GCAGACCACAGCAGTTCTCA
Ikbkb 10kb downstream	TGCCTGTTCTAATGTGGCACT	TTCACTGGTAGCCCAAGGAT
Diaph1 REST binding peak	AGGCCACAATTCAGACATGG	CTGTGATCCGCAGGGTGTG
Diaph1 10kb downstream	ACATCCACCTCCCCGAAAAG	GGTTTAGGTCACTCTGCGGAA
Nlrp4 REST binding peak	GGGAATCCCTTGTTCTCCCC	AATTTTCCCTATGCCCCGCA
Nlrp4 11kb downstream	AAAGCATGCATGGCCTCAGA	TGGAATTGGCAAGTCACCGA
Itgal REST binding peak	TAGGTTGCCAGCAAATCCCA	CTTCATCCTTCCAGCACTCG
Itgal 10kb downstream	GGAACTGGGGACTCATTGGG	CAAGGGACCCAGTGAAGCAT
